# The Hsf1-sHsp cascade has pan-antiviral activity in mosquito cells

**DOI:** 10.1101/2023.02.21.529413

**Authors:** Jieqiong Qu, Michelle Schinkel, Lisa Chiggiato, Samara Rosendo Machado, Gijs J. Overheul, Pascal Miesen, Ronald P. van Rij

**Author notes:** These authors contributed equally to this study (Jieqiong Qu, Michelle Schinkel).

## Abstract

*Aedes* mosquitoes transmit pathogenic arthropod-borne (arbo) viruses, putting nearly half the world’s population at risk. Blocking virus replication in mosquitoes is a promising approach to prevent arbovirus transmission, the development of which requires in-depth knowledge of virus-host interactions and mosquito immunity. By integrating multi-omics data, we find that heat shock factor 1 (Hsf1) regulates eight small heat shock protein (sHsp) genes within one topologically associated domain in the mosquito genome. This Hsf1-sHsp cascade acts as an early response against chikungunya virus (CHIKV) infection and shows pan-antiviral activity in cell lines of three vector mosquitoes, *Aedes aegypti*, *Aedes albopictus*, and *Anopheles gambiae*. Our comprehensive *in vitro* data suggest that Hsf1 could serve as a promising target for the development of novel intervention strategies to limit arbovirus transmission by mosquitoes.

**Author summary:** With the unprecedented geographical expansion of *Aedes* mosquitoes, frequent resurgences of arbovirus epidemics have posed a significant health and economic burden. In light of this challenge, we have pursued an approach that seeks to find novel targets to block virus transmission at the mosquito stage. Through our multi-omics investigation, we have identified a new antiviral cascade, Hsf1-sHsp, that exhibits broad antiviral activity against alphaviruses and a flavivirus in cells of three vector mosquito species, *Aedes aegypti*, *Aedes albopictus*, and *Anopheles gambiae*. Given the pan-antiviral activity of the Hsf1-sHsp cascade, our findings have significant implications for understanding arbovirus-vector interactions and identifies Hsf1 as a putative target for novel approaches to prevent arbovirus transmission.
