## Supplementary material for "The Hsf1-sHsp cascade has pan-antiviral activity in mosquito cells": Table S1

### Sheet: DEgenes at 4hpi
	baseMean	log2FoldChange	lfcSE	stat	pvalue	padj
AAEL000080	720.957	1.82	0.373265	4.87587	1.08327e-06	0.0110191		Mock vs. CHIKV infection, 4hpi
								log2Fold<=-1, means this gene is upregulated with CHIKV infection
								log2Fold>=1, means this gene is downregulated with CHIKV infection
								padj <= 0.05
								baseMean>=20

### Sheet: DEgenes at 8hpi
	baseMean	log2FoldChange	lfcSE	stat	pvalue	padj
AAEL022059	25.3396	-5.40475	0.951389	-5.6809	1.33988e-08	7.93543e-06		Mock vs. CHIKV infection, 8hpi
AAEL007830	623.16	-1.02187	0.232192	-4.40097	1.0777e-05	0.00537489		log2Fold<=-1, means this gene is upregulated with CHIKV infection	n=19
AAEL027610	321.117	-5.72729	0.510363	-11.222	3.18026e-29	3.01362e-25		log2Fold>=1, means this gene is downregulated with CHIKV infection	n=2
AAEL022253	214.509	-5.61644	0.522659	-10.7459	6.19513e-27	2.93525e-23		padj <= 0.05
AAEL017975	296.242	-4.94089	0.461859	-10.6978	1.04186e-26	3.2909e-23		baseMean>=20
AAEL017976	245.997	-5.05897	0.48408	-10.4507	1.45482e-25	3.44648e-22
AAEL020330	61.6813	-6.31293	0.851432	-7.41448	1.221e-13	1.15702e-10
AAEL006883	173.013	-1.07365	0.274567	-3.91035	9.21615e-05	0.0379705
AAEL013351	130.533	-3.52577	0.401878	-8.77324	1.73596e-18	3.29e-15
AAEL013345	402.672	-2.5953	0.33267	-7.80143	6.12085e-15	7.25015e-12
AAEL013346	4280.05	-1.52792	0.318238	-4.8012	1.57716e-06	0.000879126
AAEL013339	316.031	-2.33858	0.314472	-7.43653	1.03366e-13	1.08833e-10
AAEL013349	1815.67	-2.82468	0.348793	-8.09844	5.56687e-16	7.53595e-13
AAEL013350	815.291	-2.73861	0.335422	-8.16466	3.22349e-16	5.09097e-13
AAEL013344	2675.64	-2.26798	0.308526	-7.35103	1.96682e-13	1.55313e-10
AAEL013348	815.361	-2.13429	0.290052	-7.35832	1.86238e-13	1.55313e-10
AAEL001800	1011.97	-1.29663	0.221571	-5.85198	4.85754e-09	3.06867e-06
AAEL000566	1535.88	-2.07668	0.440135	-4.71827	2.37853e-06	0.00125217
AAEL015631	1407.43	-1.68869	0.247685	-6.81789	9.23847e-12	6.73414e-09
AAEL000080	625.553	1.42404	0.240656	5.91731	3.27246e-09	2.21499e-06
AAEL000006	28.3128	1.77801	0.419226	4.24116	2.22363e-05	0.0100339

### Sheet: DEgenes at 48hpi
	baseMean	log2FoldChange	lfcSE	stat	pvalue	padj
AAEL005641	46.0596	-2.38213	0.647654	-3.67809	0.000234987	0.0294154		Mock vs. CHIKV infection, 48hpi
AAEL006685	189.104	-1.69707	0.322599	-5.26061	1.44e-07	0.000134044		log2Fold<=-1, means this gene is upregulated with CHIKV infection	n=8
AAEL010557	36.0532	-1.50486	0.377648	-3.98482	6.75e-05	0.0119665		log2Fold>=1, means this gene is downregulated with CHIKV infection	n=51
AAEL004979	29.2625	-1.35426	0.372461	-3.63598	0.000276928	0.0315854		padj <= 0.05
AAEL011957	39.333	-1.24546	0.338933	-3.67464	0.000238182	0.0294154		baseMean>=20
AAEL010924	94.7225	-1.22986	0.292457	-4.20528	2.61e-05	0.00644061
AAEL010253	146.516	-1.1	0.266183	-4.1325	3.59e-05	0.00739932
AAEL003950	70.485	-1.04959	0.291787	-3.5971	0.000321779	0.034971
AAEL007298	426.412	1.00766	0.283453	3.55495	0.000378056	0.0390067
AAEL007920	1125.85	1.01334	0.244507	4.14442	3.41e-05	0.00730757
AAEL023822	989.22	1.02007	0.259005	3.93843	8.2e-05	0.012856
AAEL005739	105.805	1.02153	0.279665	3.65269	0.00025951	0.0310104
AAEL003524	310.184	1.03959	0.229649	4.52685	5.99e-06	0.00195202
AAEL007129	98.5224	1.06716	0.291233	3.66427	0.000248042	0.030176
AAEL010411	1852	1.07946	0.296074	3.64591	0.000266449	0.0310261
AAEL002102	202.312	1.09703	0.307685	3.56542	0.000363275	0.0380817
AAEL002531	268.224	1.11326	0.22425	4.96437	6.89e-07	0.00040129
AAEL002861	1039.06	1.14532	0.30126	3.80177	0.000143667	0.0198479
AAEL007109	352.028	1.14624	0.229762	4.98881	6.08e-07	0.000380919
AAEL024100	296.401	1.15362	0.327663	3.52075	0.000430321	0.0421495
AAEL010529	561.508	1.1648	0.282049	4.12978	3.63e-05	0.00739932
AAEL013065	288.395	1.16983	0.299519	3.90569	9.4e-05	0.0144498
AAEL007476	984.321	1.17899	0.245514	4.80214	1.57e-06	0.00075268
AAEL000663	1143.3	1.20508	0.226155	5.32857	9.9e-08	0.000126954
AAEL011703	333.284	1.20811	0.263668	4.58193	4.61e-06	0.00163267
AAEL018301	276.578	1.21273	0.251698	4.8182	1.45e-06	0.000737975
AAEL005766	10092.8	1.22239	0.259968	4.70208	2.58e-06	0.000999584
AAEL026751	10349.7	1.23299	0.241675	5.10187	3.36e-07	0.000228438
AAEL019957	160.216	1.23911	0.314584	3.93889	8.19e-05	0.012856
AAEL001315	303.111	1.25455	0.31836	3.94066	8.13e-05	0.012856
AAEL012125	317.509	1.26298	0.296963	4.25297	2.11e-05	0.00537343
AAEL005213	782.48	1.27079	0.282423	4.49958	6.81e-06	0.00213456
AAEL006904	322.065	1.27504	0.362437	3.51797	0.00043486	0.0421495
AAEL006815	63.7418	1.28473	0.308257	4.16771	3.08e-05	0.00716534
AAEL000248	731.827	1.30714	0.301259	4.33891	1.43e-05	0.00389164
AAEL011371	850.995	1.31058	0.306878	4.27069	1.95e-05	0.0051238
AAEL008664	1445.07	1.31096	0.249626	5.25169	1.51e-07	0.000134044
AAEL003965	1110.23	1.3263	0.305681	4.33885	1.43e-05	0.00389164
AAEL009339	122.207	1.32824	0.355875	3.73231	0.000189731	0.0253524
AAEL009387	1150.4	1.33136	0.250679	5.311	1.09e-07	0.000126954
AAEL007342	3610.73	1.34298	0.326732	4.11034	3.95e-05	0.00785436
AAEL017458	823.154	1.38091	0.332273	4.15597	3.24e-05	0.00730757
AAEL007830	2876.58	1.38106	0.289588	4.76906	1.85e-06	0.000794029
AAEL006449	3880.63	1.38969	0.303053	4.58562	4.53e-06	0.00163267
AAEL019499	1094.91	1.48229	0.309498	4.78934	1.67e-06	0.00075772
AAEL009126	111.188	1.49325	0.367412	4.06423	4.82e-05	0.00892745
AAEL024007	35.8487	1.49647	0.367083	4.07666	4.57e-05	0.00866033
AAEL006180	53.9638	1.54611	0.42545	3.63405	0.000279002	0.0315854
AAEL006895	1465.67	1.61269	0.314802	5.12288	3.01e-07	0.000222967
AAEL000834	348.783	1.65373	0.250293	6.60718	3.92e-11	1.6e-07
AAEL012014	7871.61	1.73672	0.315665	5.50179	3.76e-08	8.83e-05
AAEL005850	22.1426	1.84951	0.467247	3.95832	7.55e-05	0.0125557
AAEL013350	1122.45	1.94794	0.363798	5.35445	8.58e-08	0.000126954
AAEL002796	2758.54	1.98545	0.435471	4.55931	5.13e-06	0.00174303
AAEL020524	136.89	2.048	0.430384	4.75853	1.95e-06	0.000794748
AAEL001548	90.9997	2.09004	0.429553	4.8656	1.14e-06	0.000620059
AAEL021456	131.834	2.22433	0.424847	5.2356	1.64e-07	0.000134044
AAEL013349	1100.4	2.31477	0.422652	5.47678	4.33e-08	8.83e-05
AAEL012522	356.801	3.11005	0.375653	8.27905	1.24e-16	1.01e-12
