## Supplementary material for "The Hsf1-sHsp cascade has pan-antiviral activity in mosquito cells": Table S2

### Sheet: oligo information
species	Oligo Name	sequence	function	reference/note
Aedes aegypti	AAEL019713 (Hsf1)_T7-1F	TAATACGACTCACTATAGGGAGATCAATCAGATGGGTTCCACA	dsRNA production
Aedes aegypti	AAEL019713 (Hsf1)_T7-1R	TAATACGACTCACTATAGGGAGATCCACAAGGCTTCATTTTCC	dsRNA production
Aedes aegypti	AAEL013339 (sHsps)_T7-1F	TAATACGACTCACTATAGGGAGATTGGACGACGAACTTCAGGA	dsRNA production
Aedes aegypti	AAEL013339 (sHsps)_T7-1R	TAATACGACTCACTATAGGGAGATGGAATGGGTCGCTCTTTCT	dsRNA production
Aedes aegypti	AAEL013344 (sHsps)_T7-1F	TAATACGACTCACTATAGGGAGATGGGATGACTGCTGGGATAC	dsRNA production
Aedes aegypti	AAEL013344 (sHsps)_T7-1R	TAATACGACTCACTATAGGGAGATGGTTGCAATCATGTCCAGC	dsRNA production
Aedes aegypti	AAEL017975 (Hsp70)_T7-1F	TAATACGACTCACTATAGGGAGATGTTCAACGATGCTGGCAAA	dsRNA production
Aedes aegypti	AAEL017975 (Hsp70)_T7-1R	TAATACGACTCACTATAGGGAGAATCCGAGCACAGTTCCTCAA	dsRNA production
Aedes aegypti	AAEL017975 (Hsp70)_T7-2F	TAATACGACTCACTATAGGGAGAAATGGACAAGCGCTCAATCC	dsRNA production
Aedes aegypti	AAEL017975 (Hsp70)_T7-2R	TAATACGACTCACTATAGGGAGAGGTACTTTTCTGCGTCGGAC	dsRNA production
Aedes aegypti	LAP_AAEL006169_qPCR_F	GTGCTCATTCACCAACATCG	qPCR primer	house-keeping gene
Aedes aegypti	LAP_AAEL006169_qPCR_R	AACTTGGCCGCAACAAATAC	qPCR primer
Aedes aegypti	AAEL019713_qPCR_F	AGCTCTGGAGACTGGTGGAA	qPCR primer
Aedes aegypti	AAEL019713_qPCR_R	TGATGAAGCTTCTCCCATCC	qPCR primer
Aedes aegypti	AAEL013339_qPCR_F	GCTCTTGTGCCTGTTTTGCT	qPCR primer
Aedes aegypti	AAEL013339_qPCR_R	CGGGGTAGGTCATCATCCAA	qPCR primer
Aedes aegypti	AAEL013345_qPCR_F	GCTCGACTTCTGAACAAACGA	qPCR primer
Aedes aegypti	AAEL013345_qPCR_R	TATCTTCCGGGTAGAGGCCA	qPCR primer
Aedes aegypti	AAEL013350_qPCR_F	GTGATTTGTGGGATGGCTGC	qPCR primer
Aedes aegypti	AAEL013350_qPCR_R	GTTGTCTGTCGAGGTGTTGG	qPCR primer
Aedes aegypti	AAEL013344_qPCR_F	GAAGGACCCAAAGCGATTCC	qPCR primer
Aedes aegypti	AAEL013344_qPCR_R	AATCCTGCAGTTGTTTCGCT	qPCR primer
Aedes aegypti	AAEL013346_qPCR_F	ATCGGATGGCATTTTGACGG	qPCR primer
Aedes aegypti	AAEL013346_qPCR_R	GGAATCGCCTTTGGTCCTTC	qPCR primer
Aedes aegypti	AAEL013348_qPCR_F	ACGGTCACTGCTCTGAAGAA	qPCR primer
Aedes aegypti	AAEL013348_qPCR_R	CCATCTTTTCACCGCCTTCC	qPCR primer
Aedes aegypti	AAEL013349_qPCR_F	GCAACCGGTGAAAAGACTGA	qPCR primer
Aedes aegypti	AAEL013349_qPCR_R	TGCATTACCGTTCACTTGTCC	qPCR primer
Aedes aegypti	AAEL013351_qPCR_F	ACAAAAGGAAAGGATCGCGG	qPCR primer
Aedes aegypti	AAEL013351_qPCR_R	GGCTTATCCGCTTCAGGTTT	qPCR primer
Aedes aegypti	AAEL017975_qPCR_F	CCAGTTGAAGCAATCCCTCG	qPCR primer
Aedes aegypti	AAEL017975_qPCR_R	GCATTTGTCCTTCACGGTGT	qPCR primer
Aedes albopictus	RpL5_AALF020547_qPCR_F	TCGCTTACGCCCGCATTGAGGGTGAT	qPCR primer	house-keeping gene
Aedes albopictus	RpL5_AALF020547_qPCR_R	TCGCCGGTCACATCGGTACAGCCA	qPCR primer
Anopheles gambiae	RpL5_AGAP009031_qPCR_F	TCGGCCTGCACGTCGCCAACTACA	qPCR primer	house-keeping gene
Anopheles gambiae	RpL5_AGAP009031_qPCR_R	GGGATCCTGATGGAGGCGTGGGCG	qPCR primer
virus	CHIKV_positive_F	TCTCCGTACGTGAAGTGCTG	qPCR primer
virus	CHIKV_positive_R	ACATGTGCTTCGCTCAACTG	qPCR primer
virus	CHIKV_Tag_ns3_RT	CCTCCGCGGCCGTCATGGTGGCGAGCGCGTAAGTCCAAGGGAAT	RT primer	https://www.sciencedirect.com/science/article/pii/S0166354216301978
virus	CHIKV_negative_F	CCTCCGCGGCCGTCATGGTGGCGA	qPCR primer
virus	CHIKV_negative_R	AGCATCCAGGTCTGACGGG	qPCR primer
virus	SINV_F	AACTCTGCCACAGATCAGCC	qPCR primer
virus	SINV_R	GGGGCAGAAGGTTGCAGTAT	qPCR primer
virus	ASALV_F	CTCGAAGAGAGGCTCACCAC	qPCR primer
virus	ASALV_R	CGCAGAAGTAAGGCGGTTTG	qPCR primer
virus	DENV_F	TATGACAGGAGACATCAAAGGA	qPCR primer
virus	DENV_R	CCGCTGACATGAGTTTTGAGTC	qPCR primer
virus	ONNV_F	CGCAGCTTACGGGTTTCATA	qPCR primer
virus	ONNV_R	GCAACGCCTTCAGAAACGC	qPCR primer
